# *DELAY OF GERMINATION 6*, encoding the *ANAC060* transcription factor, inhibits seed dormancy

**DOI:** 10.1101/2021.05.03.442418

**Authors:** Shuang Song, Hanzi He, Kerstin Gühl, Marieke van Bolderen-Veldkamp, Gonda Buijs, Leo A.J. Willems, Leónie Bentsink

**Affiliations:** Laboratory of Plant Physiology, Wageningen University, 6708 PB Wageningen, The Netherlands; College of Plant Science and Technology, Huazhong Agricultural University, Wuhan 430070, Hubei, China; Department of Plant Biology, University of Geneva, 1211 Geneva Switzerland

**Keywords:** Seed dormancy, *ANAC060*, PP2CAs, *DELAY OF GERMINATION 6 (DOG6)*, Membrane binding domain

## Abstract

The timing of seed germination is regulated by seed dormancy. There is ample natural variation for seed dormancy among as well as within plant species. In Arabidopsis several *DELAY OF GERMINATION* quantitative trait loci have been identified, of which *DOG1* is best studied. Here we report the identification of *DOG6*, a quantitative trait locus with a similar strong effect on seed dormancy as *DOG1. DOG6* affects the timing of germination both in laboratory as well as in field conditions. Complementation cloning revealed that *DOG6* encodes the membrane bound transcription factor *ANAC060*. The absence of the ANAC060 protein or its sequestration outside the nucleus results in increased seed dormancy levels. The different natural variants of *ANAC060* differ for the presence of the membrane binding domain, either due to the fact that this domain is absent in the genomic sequence or because the cDNA is alternatively spliced. Our data indicates that ANAC060 regulates seed dormancy by among others binding to and regulating the expression of protein phosphatases 2C class A proteins including PROTEIN PHOSPHATASE 2CA (PP2CA), ABI FIVE BINDING PROTEIN 3 (AFP3) and HIGHLY ABA-INDUCED PP2C GENE 3 (HAI3).

**Significance Statement:** ANAC transcription factors are known to effect plant development as well as the response of plants to their environment. Here, we present the identification of *DELAY OF GERMINATION 6* (*DOG6*), a seed dormancy quantitative trait locus that encodes the *ANAC060* transcription factor. We have identified different natural alleles of *ANAC060* and show that these genetic variants determine the localization of the protein. *ANAC060* alleles that lack the membrane binding domain end up in the nucleus. Hence they affect transcription and as such attenuate seed dormancy.
