## Supplemental Tables for "*DELAY OF GERMINATION 6*, encoding the *ANAC060* transcription factor, inhibits seed dormancy"

### Sheet: Table S1
Supplemental Table 1. Markers for fine-mapping DOG6
Marker	Primer sequence		Marker	Annealing	Restriction	BAC	Position	Position
	Forward	Reverse	type	T (°C)	enzyme		in BAC	in genome
T15B3c	TGCTACACAGATTGAAATCACAAGG	TCGCTTGCCAGAAATTAACAGAC	CAPS	55.2	HinfI	T15B3	3781-4109	15833671	15822787
F26G5-a	AAGTCCTCAAGTGCAGGGCA	CTCTATGGATTGCGTGGCTTC	CAPS	54.6	DdeI	F26G5	44025-44505	15873900
F26G5-b	ACAGAGGCGTGTTTCTCAGCAATG	GGAGAGACGATACACGCGGATTG	CAPS	59.5	HinfI/MseI/Tru9I	F26G5	83567-83839	15913391
T10D17-15962	TTGGTACCAAAGTTATTGTCATATTT	TGTTTTCTCCTATGATTTTTTCATC	dCAPS	51	TaqI	T10D17	31277-31327	15962692
T10D17-159703	CGACACACCAAGTTCTTATCTCCAGTT	TATATGACATTGCCACCCGGTTTCG	dCAPS	58	TaqI	T10D17	38893-38945	15970309	15959295
T10D17-159707*	CCGTATTCACACTCACGACTGCAT	CCAGCACCATGTCTTGCGTTC	dCAPS	57	TaqI	T10D17	39317-39363	15970730
T10D17-15979	TCGCTGCAGAGTTTAGCCTTC	TGTTTACTTCATCTGCTCGTAGAATG	CAPS	54	FspBI	T10D17	48346-48663	15979873
nit1.2	CGGAATTGATGTTTTGGACC	CCCTACATTCTACAACCATGTAGCC	INDEL		-	T10D17	64963-65889	15996352
T22K7-16019	GTGTAGGGATGGCTGCCAGGATTAAG	CCACTTCAAGAAGCGCCACAACC	CAPS	61.6	MspI/BsaWI	T22K7	13833-14061	16019421
T22K7-16031	CGAGCTTTGAGTATCGATGAGTG	GTGCTGATTTCGCGTAAACC	CAPS	53	DdeI/AvaI (Eco88I)	T22K7	25719-26271	16031322
LK-1b	AACATGAAATCTGCAGGAAGGAGAAC	CTGTGGCATTTAGAACGGCTTTG	INDEL	58	-	T22K7	39149-40020	16044640
LK-2	CAGCGGCCCATATCCACAAC	TGGATCATCCATGAACAAACAAGC	sequence	57	-	T22K7	49216-49929	16054707	16044456
T32N15	ATTGCCGGAGTAGGCTTTGT	TGCACGACGGATCTGATTCT	INDEL		-	T32N15	61447-61337		16320461
a Obtained from The Arabidopsis Information Resource (www.arabidopsis.org)
* not polymorph

### Sheet: Table S2
Table S2a, T-DNA lines for genes in the DOG6 fine-mapped region
AGI code	T-DNA #	NASC code	Background	Allias
AT3G44264	SALK_132921.50.30.x	N632921	Col-0, N60000
AT3G44270	SAIL_28_D05.v1	N821897	Col-0, N60000
AT3G44280	SALK_026247	N526247	Col-0, N60000
AT3G44290	SALK_012554	N665285	Col-0, N60000	anac060-1
AT3G44290	SALK_127838C	N655936	Col-0, N60000	anac060-2
AT3G44310	SALK_114153.56.00.x		Col-0, N60000
AT3G44320	SALK_015941		Col-0, N60000
AT3G44325	SAIL_235_G06	N810929	Col-0, N60000
AT3G44326	SALK_133663.54.50.x	N633663	Col-0, N60000
AT3G44330	SALK_093742.20.80.x	N593742	Col-0, N60000
AT3G44340	SALK_069352.51.50.x	N513076	Col-0, N60000
AT3G44350	SALK_041446.29.99.f	N541446	Col-0, N60000
AT3G44370	SALK_012773	N512773	Col-0, N60000
AT3G44380	SALK_057683.55.00.x	N659903	Col-0, N60000
Table S2b, T-DNA lines for genes homologous to DOG6
AGI code	T-DNA #	NASC code	Background	Allias
ANAC040
AT2G27300	SALK_087226.28.10.x	N587226	Col-0, N60000	anac040-1
AT2G27300	SALK_113218.30.40.x	N613218	Col-0, N60000	anac040-2
AT2G27300	SM_3.16309	N106660	Col-0, N60000	anac040-3
ANAC089
AT5G22290	GT19255	a	Ler	anac089
a This line was proveded by Dr Sheng Teng (The Chinese Academy of Sciences, Shanghai , China)

### Sheet: Table S3
Supplemental table 3. Primers for the CAPS markers to detect the ANAC060 alleles
primer name	dCAPs/CAPs	Forward primer	Reverse primer	Tm-forward primer	Tm-reverse primer	Tm for PCR	enzyme	enzyme recognition sequence	cut sequence	sequence	size without enzyme	size with enzyme	Consensus nucleotide	Mutated nucleotide	Consensus AA	Mutated AA	Genotypes containing the mutation
CAPS-Fei-1	dCAPs	GCTTATGCATGAGTACTCCATG	ACTACTATTTTGTGGCAAAATAAGG	57.4	57.2	55	NcoI-HF	CCATGG	Cutting mutant forward sequence	GCTTATGCATGAGTACTGCATGATTGGAGTATCACTGgtaaacttttttctgatccttgaagccttattttgccacaaaatagtagt	87	20, 67	A	G	I	V	Fei
CAPs-Fei-2	CAPs	GGAAAGCCACAGGAAAAGAGC	CCCTCAGTATATCGGCATAGAAATC	61.03	60.02	55	HpaII	CCGG	cut mutant	GGAAAGCCACAGGAAAAGAGCGTAATGTGAAGTCAGGTTCTGAGGTCATTGGAACAAAGAGAACGCTTGTATTCCACATTGGCCGCGCGCCAAAAGGAGGAAGAACGGAATGGCTTATGCATGAGTACTGCATGATTGGAGTATCACTGgtaaacttttttctgatccttgaagccttattttgccacaaaatagtagtactatatatttgaaacacaaggcttttcaaagtactaactagcaaatagaatattgttatgtttattgaattttcttgagtgttatatagGATGCTCTGGTTATTTGCCGACTTAGGAGGAATACTGAATTTCAAGGGAGTACAATTCAAAAGCCACCACAACCAAGTTTACCACTGGATAAGCACGTAAACTTGCGGAA…	700	375, 325	T	C	L	P	Fei, Amel-1, Ang-0, Baa-1, Bu-8, CIBC4, Co-4, Cold Spring Harbor Lab-5, Ede-1, Est-0, Fi-1, Ga-2, Ha-0, Hh-0, Jm-1, Li-5:2, Mh-0, NFC-20, Old-1, PHW-10, PHW-13
CAPS-Fei-3	dCAPS	GGAGTACAATTCAAAAGCCACC	TCACTTGATAAGTAGAAATCAACCATG	59.9	59.9	55	NcoI-HF	CCATGG	Cutting wild type reverse sequence	GGAGTACAATTCAAAAGCCACCACAACCAAGTTTACCACTGGATAAGCACGTAAACTTGCGGAATGAAGCTATTTCAGAAAGTATTTATGGTTGGGAAAATATGGTTGATTTCTACTTATCAAGTGA	127	25, 102	C	A	T	N	Fei, Amel-1, Ang-0, Baa-1, Bu-8, CIBC4, Co-4, Cold Spring Harbor Lab-5, Ede-1, Est-0, Fi-1, Ga-2, Ha-0, Hh-0, Jm-1, Li-5:2, Mh-0, NFC-20, Old-1, PHW-10, PHW-13, Ge-1
CAPs-Col	CAPs	GGAAAGCCACAGGAAAAGAGC	CACCAACACGGCTATCATAACGAG	61.03	63.45	55	ScrFI	CCNGG	cut mutant	GGAAAGCCACAGGAAAAGAGCGTAATGTGAAGTCAGGTTCTGAGGTCATTGGAACAAAGAGAACGCTTGTATTCCACATTGGCCGCGCGCCAAAAGGAGGAAGAACGGAATGGCTTATGCATGAGTACTGCATGATTGGAGTATCACTGgtaaacttttttctgatccttgaagccttattttgccacaaaatagtagtactatatatttgaaacacaaggcttttcaaagtactaactagcaaatagaatattgttatgtttattgaattttcttgagtgttatatagGATGCTCTGGTTATTTGCCGACTTAGGAGGAATACTGAATTTCAAGGGAGTACAATTCAAAAGCCACCACAACCAAGTTTACCACTGGATAAGCACGTAAACTTGCGGAA…	984	344, 640	T	G			Ba-1, Be-1, Bs-2, Bsch-0, Da-0, Fr-4, Gel-1, Hn-0, Kelsterbach -2, Kro-0, Li-3, Or-0, Col-0, An-1
CAPs-Tac	dCAPs	GATTAAGTCTATAAACCGAGCGCCAT	CCAAGCAAACTGCCTAGAAGATGT	62.55	61.7	55	NcoI-HF	CCATGG	Cutting wild type forward sequence	GATTAAGTCTATAAACCGAGCGCGATGGGACGTTGTTGTTTGGTTACTCGTTATGATAGCCGTGTTGGTGTTTTATTTAGTGTGAggttaaagaagacatcttctaggcagtttgcttgg	120	27, 93	G	A	W	stop	Tac
CAPs-Cvi	CAPs	AAGATTTCTATGCCGATATACTGAGG	CCTTCGTTTGAAAGTGTTTGATT	59	58.21	55	AclI	AACGTT	cutting mutant	AAGATTTCTATGCCGATATACTGAGGGATGAAATAGTAAAGCTAGATGATCCGGCGGTATCCGGTAATACACTGATCAATGTACCAAGGCTTCAAACAGAGTCCAATACCACAAGAGTACTACCTTTACCTGACATGGTAGACAAACAAATGCAATCGTTGCTACAGAAACTACCATTACAAAATGACACTGGAGAAGAGAACAACATATCCATGTCAAATTGCTTTATCGGTATCTACTCGATTAAGTCTATAAACCGAGCGCGATGGGACGTTGTTGTTTGGTTACTCGTTATGATAGCCGTGTTGGTGTTTTATTTAGTGTGAggttaaagaagacatcttctaggcagtttgcttggttctttcttaatgttgagagaatatgttgttcttgtta…	671	402, 269	G	A	D	N	Cvi
CAPs-Ler-2		GGTTGATTTCTACTTATCAAGTGAGTC	CTTAGAACACATAGATGCTACACGTAA	58	58.2	55						WT: 669, Ler,187		482 nucleotides missing			Ler, Ca-0 heterozygous, CIBC4 heterozygous, Hh-0 heterozygous

### Sheet: Table S4
Supplemental Table 4. Putative targets of ANAC060 in the regulation of seed dormancy.
AGI codes, gene annotation and the log2 expression level in dormant (D), after-ripened (AR), dry and 24 hours imbibed seeds of Landsberg erecta (ANAC060-Ler) and NILDOG6-Kas (ANAC060-Kas-2) are presented. Expression data is retrieved from ref 13 (Bentsink L, et al. (2010) Natural variation for seed dormancy in Arabidopsis is regulated by additive genetic and molecular pathways. Proc Natl Acad Sci…
		Dry seeds
AGI code	Annotation	D DRY ANAC060-Ler		D DRY ANAC060-Kas-2		AR DRY ANAC060-Ler		AR DRY ANAC060-Kas-2		D IMB ANAC060-Ler		D IMB ANAC060-Kas-2		AR IMB ANAC060-Ler		AR IMB ANAC060-Kas-2
		Average	SD	Average	SD	Average	SD	Average	SD	Average	SD	Average	SD	Average	SD	Average	SD
AT1G04420	NAD(P)-linked oxidoreductase superfamily protein(AT1G04420)	4.11406	0.293334	4.33235	0.161888	4.20987	0.145749	4.44854	0.204524	6.48938	0.134017	6.42338	0.115492	7.11316	0.249766	7.81225	0.180366
AT1G05330	hypothetical protein(AT1G05330)	3.71238	0.615746	4.24353	0.55274	4.07698	0.156448	4.41075	0.0966222	2.90268	0.0840883	3.30183	0.170904	3.89994	0.230932	3.09435	0.155159
AT1G06010	basic leucine zipper/W2 domain protein(AT1G06010)	6.30153	0.0726256	5.67152	0.0440904	6.10149	0.180555	6.08933	0.103737	8.44993	0.226184	8.43553	0.0793597	7.60094	0.153118	7.71745	0.308096
AT1G06040	B-box zinc finger family protein(STO)	4.60527	0.15903	4.30281	0.0935203	4.5474	0.0671826	4.44797	0.16004	6.04372	0.144965	6.79944	0.215992	6.90402	0.0337792	8.06881	0.0570379
AT1G06070	Basic-leucine zipper (bZIP) transcription factor family protein(AT1G06070)	6.39476	0.204618	6.71009	0.422407	6.73135	0.0715183	6.62539	0.154442	6.93689	0.0027141	7.54687	0.0941871	7.38106	0.141066	7.20504	0.121926
AT1G06760	winged-helix DNA-binding transcription factor family protein(AT1G06760)	6.54658	0.219802	5.69584	0.184917	6.72899	0.299854	5.85689	0.0964773	8.62196	0.176828	8.94733	0.261417	7.9558	0.029314	8.0646	0.278808
AT1G10150	Carbohydrate-binding protein(AT1G10150)	5.06358	0.227672	6.28306	0.354274	5.99813	0.271417	6.3974	0.229484	4.42025	0.332921	3.67391	0.464429	5.57155	0.357828	5.59409	0.0752532
AT1G15200	protein-protein interaction regulator family protein(AT1G15200)	5.85213	0.409271	6.12261	0.321264	6.18305	0.144336	6.44602	0.0641098	7.68155	0.0439311	8.42762	0.143063	7.91002	0.0111804	7.62537	0.0751139
AT1G18330	Homeodomain-like superfamily protein(EPR1)	5.95919	0.523331	5.8333	0.401436	5.60926	0.536038	5.82938	0.611761	6.91108	0.184772	7.61451	0.44711	5.64388	0.292507	6.805	0.0517248
AT1G23710	hypothetical protein (DUF1645)(AT1G23710)	7.34294	0.118352	7.23924	0.0632366	6.48253	0.292191	7.25679	0.129047	4.01987	0.285848	4.48702	0.443323	3.59462	0.119262	3.50831	0.191548
AT1G31130	polyadenylate-binding protein 1-B-binding protein(AT1G31130)	6.30176	0.320382	5.58404	0.265196	6.72361	0.0181823	5.91521	0.141239	6.84503	0.152702	6.92331	0.157826	7.06759	0.0543578	6.75545	0.301877
AT1G31600	RNA-binding (RRM/RBD/RNP motifs) family protein(TRM9)	4.70719	0.275677	6.21341	0.249166	4.87789	0.0732208	6.5225	0.488827	5.92088	0.0509018	6.95409	0.866775	5.70071	0.113111	6.77747	0.127087
AT1G34245	Putative membrane lipoprotein(EPF2)	2.09855	0.0595335	2.11731	0.0528827	2.12613	0.0507564	2.18666	0.0595976	2.97143	0.0144719	3.06594	0.0323516	4.86199	0.216416	5.71566	0.162314
AT1G54130	RELA/SPOT homolog 3(RSH3)	9.78535	0.122264	10.108	0.13854	10.2477	0.187994	10.0595	0.0972538	7.81373	0.118877	8.56843	0.0634504	7.29286	0.15976	7.64553	0.130996
AT1G62780	dimethylallyl, adenosine tRNA methylthiotransferase(AT1G62780)	2.25015	0.0988277	2.16947	0.10498	2.15972	0.16058	2.36667	0.125127	4.72594	0.116244	4.17074	0.330073	5.4071	0.068195	6.26551	0.256853
AT1G64850	Calcium-binding EF hand family protein(AT1G64850)	5.43044	0.153428	5.29636	0.332939	5.50837	0.0639891	5.21975	0.217404	7.35402	0.0920708	6.71325	0.152375	7.70729	0.126354	7.60702	0.0548192
AT1G67360	Rubber elongation factor protein (REF)(AT1G67360)	3.79398	0.143086	3.59876	0.146776	3.68636	0.127895	3.69414	0.401472	7.57124	0.288407	6.80158	0.155616	7.97733	0.146677	8.01855	0.100326
AT1G68680	SH3/FCH domain protein(AT1G68680)	6.10681	0.180291	5.93105	0.555659	6.06341	0.34483	6.06691	0.27389	7.43166	0.119748	6.71657	0.172767	7.20899	0.0416162	7.04634	0.0809998
AT1G69450	Early-responsive to dehydration stress protein (ERD4)(AT1G69450)	3.46241	0.169463	3.20452	0.262967	3.79747	0.26161	3.44552	0.11588	3.74207	0.136951	4.66018	0.326501	3.53831	0.179988	3.61665	0.00746388
AT1G70740	Protein kinase superfamily protein(AT1G70740)	5.59785	0.0958622	6.33177	0.163793	5.95377	0.166821	6.0457	0.1653	4.70989	0.0581664	4.98004	0.256947	4.52132	0.0817052	4.74999	0.229899
AT1G73350	ankyrin repeat protein(AT1G73350)	3.30502	0.28215	3.18289	0.27221	3.33154	0.107977	3.43171	0.221117	5.1497	0.173102	5.34891	0.0923234	5.56265	0.0720124	4.92323	0.16375
AT1G76990	ACT domain repeat 3(ACR3)	8.90997	0.216394	9.04743	0.113398	8.94088	0.102723	8.95354	0.184146	7.87238	0.133619	8.64769	0.229786	6.68146	0.0892754	6.974	0.203074
AT1G77920	bZIP transcription factor family protein(TGA7)	5.42624	0.409311	4.16756	0.0995429	5.4025	0.125204	4.70963	0.20585	6.74127	0.078127	7.12422	0.450591	5.61531	0.129461	5.42193	0.151437
AT1G80280	alpha/beta-Hydrolases superfamily protein(AT1G80280)	2.42474	0.0477825	2.4818	0.0562497	2.49448	0.147306	2.46525	0.0939216	4.08975	0.158215	3.33723	0.199784	4.41238	0.090486	4.12706	0.107548
AT1G80500	SNARE-like superfamily protein(AT1G80500)	4.81489	0.201153	4.07369	0.183557	4.79627	0.195778	5.23861	0.0804344	6.95044	0.153962	6.54339	0.213379	7.4134	0.242942	7.34113	0.256709
AT2G01150	RING-H2 finger protein 2B(RHA2B)	3.04095	0.311937	3.14284	0.305418	3.12381	0.143944	2.9854	0.0686617	6.35651	0.19284	5.53488	0.198922	6.96738	0.0952109	6.89556	0.183331
AT2G13660	hypothetical protein(AT2G13660)	2.24053	0.0638831	2.70989	0.479593	2.09174	0.25758	3.41486	0.247537	2.33632	0.127158	3.31741	0.850528	2.41438	0.0387468	2.99162	0.225061
AT2G16365	F-box family protein(AT2G16365)	2.88576	0.37836	2.80685	0.121505	2.74442	0.0404127	3.04745	0.267288	5.15841	0.0359696	5.81783	0.143312	5.8377	0.0289324	6.90956	0.0649579
AT2G20990	synaptotagmin A(SYTA)	#N/A	#N/A	#N/A	#N/A	#N/A	#N/A	#N/A	#N/A	#N/A	#N/A	#N/A	#N/A	#N/A	#N/A	#N/A	#N/A
AT2G22500	uncoupling protein 5(UCP5)	2.66709	0.0918364	2.73677	0.134409	3.19003	0.0385156	2.66397	0.0538794	2.81178	0.248953	2.81567	0.107737	2.95238	0.0777445	2.97372	0.101236
AT2G24180	cytochrome p450 71b6(CYP71B6)	4.59692	0.614824	4.51102	0.840846	4.91085	0.196807	4.52054	0.722674	6.61549	0.238954	6.4801	0.124647	6.45302	0.202005	7.18021	0.155868
AT2G26550	heme oxygenase 2(HO2)	2.25999	0.0949607	2.21425	0.00998525	2.16177	0.113804	2.30789	0.16644	3.51221	0.0474704	3.17365	0.260034	3.90068	0.131186	4.72118	0.0906261
AT2G27300	NTM1-like 8(NTL8; ANAC040)	2.09128	0.0506475	2.2167	0.107292	2.08604	0.11844	2.278	0.295574	2.97735	0.178532	3.0613	0.290893	3.96134	0.341097	2.79358	0.00871777
AT2G29380	highly ABA-induced PP2C protein 3(HAI3)	6.01696	0.145442	3.89987	0.0491157	5.72858	0.378204	3.87053	0.290725	7.36488	0.039797	6.80267	1.35964	5.86486	0.201695	4.30488	0.450358
AT2G30870	glutathione S-transferase PHI 10(GSTF10)	2.93919	0.214937	2.76372	0.107677	2.58422	0.104016	2.76806	0.162545	5.68611	0.0643089	4.57842	0.579972	6.49282	0.123697	6.63217	0.0543027
AT2G31570	glutathione peroxidase 2(GPX2)	4.15486	0.30011	4.02806	0.723096	3.48694	0.35323	4.13907	0.4007	6.75027	0.273329	5.76089	0.093232	7.61257	0.292891	7.86865	0.269545
AT2G36320	A20/AN1-like zinc finger family protein(AT2G36320)	8.5117	0.17183	8.44593	0.215525	7.96603	0.1585	8.1998	0.0538134	6.96188	0.448698	5.70804	0.435578	6.92329	0.228043	7.0111	0.0942154
AT2G42430	lateral organ boundaries-domain 16(LBD16)	3.96818	0.234879	3.5387	0.243066	3.99614	0.363951	3.79031	0.289485	6.54037	0.0978942	6.19618	0.133332	6.44539	0.17517	5.55011	0.126736
AT2G48060	piezo-type mechanosensitive ion channel component(AT2G48060)	4.51379	0.0593187	4.76217	0.0840237	4.50915	0.275029	4.75293	0.160978	4.65186	0.0459703	5.30686	0.144481	5.21208	0.0971759	4.90894	0.0681756
AT3G02540	Rad23 UV excision repair protein family(RAD23C)	3.17123	0.164937	3.26275	0.188741	3.2515	0.170852	3.23426	0.0824105	5.39276	0	5.3199	0.133165	5.13748	0.0615807	5.67539	0.0619807
AT3G02560	Ribosomal protein S7e family protein(AT3G02560)	7.33997	0.123938	6.64735	0.168177	6.95514	0.0769391	7.00403	0.205475	11.1841	0.0505523	10.9368	0.273599	11.3729	0.0284531	11.4307	0.154775
AT3G05230	Signal peptidase subunit(AT3G05230)	2.5689	0.244511	2.67919	0.121471	2.69651	0.167292	2.88546	0.212234	6.50652	0.0344006	5.60926	0.258001	6.87587	0.117699	6.96136	0.2178
AT3G09270	glutathione S-transferase TAU 8(GSTU8)	2.53277	0.125488	2.53036	0.166966	2.45881	0.0167242	2.4459	0.155297	3.58954	0.239109	2.64596	0.0555428	4.68435	0.311466	4.97867	0.239105
AT3G11410	protein phosphatase 2CA(PP2CA)	8.25167	0.165384	8.53779	0.15039	8.20973	0.0876322	8.39628	0.103764	7.63544	0.0232572	8.32747	0.157368	7.5519	0.0602405	7.37909	0.0969811
AT3G11420	beta-1,3-N-acetylglucosaminyltransferase lunatic protein, putative (DUF604)(AT3G11420)	6.58294	0.11898	7.34207	0.0768334	6.78497	0.256122	6.88177	0.23844	5.4807	0.490299	5.52148	0.579044	4.2552	0.134586	4.05113	0.420987
AT3G14090	exocyst subunit exo70 family protein D3(EXO70D3)	5.73036	0.31592	6.55863	0.180152	6.22476	0.0615856	6.32389	0.268866	5.64105	0.102205	5.78954	0.193154	5.70868	0.176127	5.6321	0.106784
AT3G14690	cytochrome P450, family 72, subfamily A, polypeptide 15(CYP72A15)	6.77054	0.220826	5.57618	0.517199	6.79005	0.15089	5.40753	0.342863	8.24753	0.0934935	8.25067	0.114988	8.32405	0.134489	8.52272	0.254232
AT3G15840	post-illumination chlorophyll fluorescence increase(PIFI)	5.8624	0.0593469	5.77327	0.366006	5.9763	0.10914	5.94509	0.0699655	5.20166	0.157736	5.73002	0.115529	5.43569	0.152795	6.14476	0.125574
AT3G16050	pyridoxine biosynthesis 1.2(PDX1.2)	5.88803	0.220667	4.70825	0.19887	5.76305	0.389832	4.81017	0.339119	6.42433	0.193118	5.44292	0.636932	6.42857	0.147881	6.30178	0.186218
AT3G16150	N-terminal nucleophile aminohydrolases (Ntn hydrolases) superfamily protein(ASPGB1)	2.98103	0.219573	3.1428	0.0484408	3.13407	0.0845585	3.23301	0.11467	4.84398	0.596721	4.24366	0.201689	5.87958	0.08368	4.96853	0.115698
AT3G16200	DNA-directed RNA polymerase subunit beta(AT3G16200)	3.24809	0.272497	4.28228	0.129304	3.14333	0.0306998	4.01322	0.0741014	4.31788	0.317097	5.62463	0.838003	4.24429	0.0977332	5.7952	0.427852
AT3G16390	nitrile specifier protein 3(NSP3)	#N/A	#N/A	#N/A	#N/A	#N/A	#N/A	#N/A	#N/A	#N/A	#N/A	#N/A	#N/A	#N/A	#N/A	#N/A	#N/A
AT3G16560	Protein phosphatase 2C family protein(AT3G16560)	3.37967	0.0188977	2.69713	0.228966	2.94577	0.140913	2.94003	0.231495	5.89157	0.445107	5.71167	0.508412	6.85752	0.218856	6.59976	0.0396395
AT3G17880	tetraticopeptide domain-containing thioredoxin(TDX)	6.24491	0.0451709	6.73678	0.0491025	6.58701	0.0893848	6.68637	0.122369	7.0902	0.0376698	7.54014	0.206888	6.90588	0.0627705	7.0838	0.0336416
AT3G18290	zinc finger protein-like protein(BTS)	6.27717	0.102184	7.1509	0.0945241	6.10992	0.302396	6.55824	0.138748	5.87632	0.0712891	6.27307	0.138242	5.71688	0.160984	5.29198	0.297712
AT3G22968	NA	#N/A	#N/A	#N/A	#N/A	#N/A	#N/A	#N/A	#N/A	#N/A	#N/A	#N/A	#N/A	#N/A	#N/A	#N/A	#N/A
AT3G22970	hypothetical protein (DUF506)(AT3G22970)	#N/A	#N/A	#N/A	#N/A	#N/A	#N/A	#N/A	#N/A	#N/A	#N/A	#N/A	#N/A	#N/A	#N/A	#N/A	#N/A
AT3G23030	indole-3-acetic acid inducible 2(IAA2)	7.72728	0.112893	7.88402	0.28448	7.37199	0.210107	8.25213	0.194486	5.87065	0.0391549	7.02425	1.40572	5.20028	0.404905	6.02002	0.326683
AT3G25600	Calcium-binding EF-hand family protein(AT3G25600)	4.93926	0.117953	5.4555	0.217457	4.99057	0.113999	5.64879	0.0566014	4.37984	0	4.56503	0.218326	4.18781	0.218837	4.35431	0.0450272
AT3G26790	AP2/B3-like transcriptional factor family protein(FUS3)	4.35275	0.606103	5.10272	0.147236	3.8387	0.102505	5.27936	0.158071	3.83546	0.649232	4.6642	0.647751	3.17567	0.202578	3.32172	0.188159
AT3G29360	UDP-glucose 6-dehydrogenase family protein(UGD2)	5.74708	0.195039	6.89503	0.212712	6.05955	0.0691689	6.921	0.32879	6.27648	0.034307	6.19054	0.300117	6.98729	0.2469	7.52635	0.171902
AT3G29575	ABI five binding protein 3(AFP3)	5.84814	0.137036	7.09362	0.280033	6.12942	0.138986	7.11141	0.20328	5.98373	0.13522	6.7752	0.575384	5.42875	0.26632	6.27891	0.154406
AT3G45210	transcription initiation factor TFIID subunit (Protein of unknown function, DUF584)(AT3G45210)	2.99679	0.215399	2.86725	0.0569814	3.01998	0.0775163	2.67274	0.107658	3.34759	0.0932708	3.23086	0.0968956	3.69375	0.0921973	3.00816	0.0836242
AT3G45600	tetraspanin3(TET3)	2.45933	0.0270611	2.46303	0.13387	2.31365	0.0864218	2.29585	0.0797414	4.74684	0.139463	4.46685	0.0895857	4.66827	0.117819	5.64415	0.106584
AT3G45640	mitogen-activated protein kinase 3(MPK3)	7.70043	0.101317	8.56548	0.127042	8.52383	0.263334	9.03065	0.204312	6.22751	0.0329335	7.15038	0.277209	5.84377	0.0793012	6.38528	0.149678
AT3G46010	actin depolymerizing factor 1(ADF1)	8.25797	0.20608	7.02575	0.454828	8.58482	0.102705	7.51407	0.0933077	8.93246	0.154273	8.34683	0.4091	8.7415	0.119881	8.50097	0.239402
AT3G46920	kinase superfamily with octicosapeptide/Phox/Bem1p domain-containing protein(AT3G46920)	4.40678	0.0282549	5.21322	0.283144	4.42071	0.259917	4.60474	0.113501	4.62555	0.329412	5.33654	0.252196	4.64303	0.163346	4.81126	0.245378
AT3G46930	Protein kinase superfamily protein(AT3G46930)	5.04004	0.0344801	4.69298	0.199251	5.53254	0.494003	4.63502	0.243795	4.72587	0.141124	4.37529	0.17003	4.32473	0.0909298	3.60256	0.110684
AT3G47290	phosphatidylinositol-speciwc phospholipase C8(PLC8)	#N/A	#N/A	#N/A	#N/A	#N/A	#N/A	#N/A	#N/A	#N/A	#N/A	#N/A	#N/A	#N/A	#N/A	#N/A	#N/A
AT3G47670	Plant invertase/pectin methylesterase inhibitor superfamily protein(AT3G47670)	5.6338	0.160167	6.23876	0.0853011	5.62837	0.129239	6.17085	0.0327829	5.42091	0.137583	5.63829	0.530068	4.60974	0.113234	4.92316	0.0910263
AT3G53020	Ribosomal protein L24e family protein(STV1)	8.66256	0.143385	8.08288	0.0987158	8.669	0.142573	8.41782	0.0264073	11.6713	0.0391338	11.2539	0.0993032	11.7306	0.150348	11.644	0.0261052
AT3G54000	TIP41-like protein(AT3G54000)	5.8317	0.187395	6.49537	0.0988118	5.74666	0.12671	6.0169	0.0732845	4.74319	0.140232	4.91013	0.330389	4.65745	0.208867	4.32261	0.141482
AT3G59540	Ribosomal L38e protein family(AT3G59540)	6.49148	0.196595	5.06429	0.313149	6.1787	0.218667	5.66499	0.762137	10.4817	0.0196589	10.0837	0.160808	10.6065	0.0798332	10.5717	0.0892391
AT3G61870	plant/protein(AT3G61870)	4.18421	0.381742	4.36403	0.0133599	4.45646	0.0915299	4.45696	0.129194	4.02623	0.194994	4.42716	0.0554635	4.36674	0.0586855	4.89921	0.11294
AT4G17615	calcineurin B-like protein 1(CBL1)	4.05506	0.325166	4.06883	0.0386633	4.11329	0.0418841	4.46392	0.142831	4.95132	0.131482	4.18789	0.18982	4.63311	0.137744	4.47553	0.0814936
AT4G18650	transcription factor-like protein(AT4G18650)	8.11899	0.155589	7.67456	0.159161	7.98836	0.15498	7.35905	0.0835665	7.56995	0.419772	7.72998	0.237304	6.01779	0.522515	5.91826	0.463545
AT4G19110	Protein kinase superfamily protein(AT4G19110)	#N/A	#N/A	#N/A	#N/A	#N/A	#N/A	#N/A	#N/A	#N/A	#N/A	#N/A	#N/A	#N/A	#N/A	#N/A	#N/A
AT4G19112	NA	#N/A	#N/A	#N/A	#N/A	#N/A	#N/A	#N/A	#N/A	#N/A	#N/A	#N/A	#N/A	#N/A	#N/A	#N/A	#N/A
AT4G24150	growth-regulating factor 8(GRF8)	8.48722	0.213855	6.08411	0.462547	8.1518	0.158272	6.42516	0.609482	9.34641	0.192474	9.08979	0.640156	9.31515	0.182378	8.59946	0.0601696
AT4G24570	dicarboxylate carrier 2(DIC2)	3.50347	0.243577	3.20521	0.116069	3.47034	0.26953	3.20286	0.191498	4.75684	0.0121427	4.51584	0.0810996	5.33553	0.0340476	4.82125	0.170898
AT4G25640	detoxifying efflux carrier 35(DTX35)	5.52819	0.156433	5.60101	0.14567	5.47126	0.253374	5.61436	0.299635	6.3412	0.047764	6.54108	0.0983869	6.1361	0.213682	6.86757	0.101196
AT4G32020	serine/arginine repetitive matrix-like protein(AT4G32020)	7.88736	0.0645244	8.75633	0.228027	8.32387	0.206523	8.71944	0.234444	6.61033	0.316721	6.40428	0.0668091	7.04416	0.163728	7.27543	0.0429397
AT4G33440	Pectin lyase-like superfamily protein(AT4G33440)	5.36601	0.121702	5.54813	0.279894	4.97057	0.214431	4.85497	0.436595	4.17924	0.038319	3.487	0.10585	3.56655	0.0317226	3.45287	0.1396
AT4G35480	RING-H2 finger A3B(RHA3B)	8.46484	0.244409	9.07963	0.092475	9.05223	0.0119934	9.18122	0.139198	6.52939	0.0817981	6.72863	0.215836	6.4058	0.217942	6.31004	0.0524749
AT4G35850	Pentatricopeptide repeat (PPR) superfamily protein(AT4G35850)	3.56929	0.0634187	2.89689	0.270232	3.51777	0.0338168	3.46255	0.17255	7.99354	0.249984	7.97601	0.417765	8.64065	0.234874	8.7314	0.0471146
AT4G39730	Lipase/lipooxygenase, PLAT/LH2 family protein(PLAT1)	6.72154	0.225162	6.74633	0.389134	6.6882	0.0163414	6.8149	0.132822	7.96785	0.0894564	7.82416	0.141722	8.19962	0.134466	8.84768	0.215659
AT5G02100	Oxysterol-binding family protein(UNE18)	4.73851	0.086654	5.73455	0.272112	4.69025	0.0862126	6.08225	0.11855	4.77681	0.0400265	6.2447	0.889396	4.15675	0.193643	5.47682	0.150552
AT5G05370	Cytochrome b-c1 complex, subunit 8 protein(AT5G05370)	6.17597	0.163662	5.80139	0.384357	6.02529	0.268985	6.16394	0.243059	8.31966	0.272366	7.36552	0.309458	8.99368	0.0440998	8.71317	0.23764
AT5G08280	hydroxymethylbilane synthase(HEMC)	7.37231	0.025677	7.42385	0.0613258	7.16637	0.0664598	7.10895	0.292828	7.59631	0.04902	7.31006	0.136743	8.26715	0.21264	8.95325	0.195156
AT5G08640	flavonol synthase 1(FLS1)	2.72023	0.0963057	2.58268	0.14937	2.49868	0.075335	2.54655	0.220355	5.6977	0.516814	5.31367	0.727265	5.7735	0.349552	7.6541	0.144472
AT5G10400	Histone superfamily protein(AT5G10400)	3.34594	0.166257	2.91901	0.073032	3.19338	0.156127	3.16995	0.247725	7.17448	0.0829448	6.37006	0.214964	7.26568	0.153713	6.99569	0.164244
AT5G13740	zinc induced facilitator 1(ZIF1)	3.71397	0.244707	3.65878	0.338838	3.96624	0.0782666	3.78042	0.233976	5.25707	0.106192	5.61344	0.0240941	5.40867	0.0689173	4.82983	0.12815
AT5G14420	RING domain ligase2(RGLG2)	6.5647	0.0322586	7.25434	0.056105	6.55128	0.177779	6.65222	0.0848867	5.29357	0.0445971	5.42083	0.291367	5.26941	0.159535	5.28596	0.183592
AT5G41600	VIRB2-interacting protein 3(BTI3)	3.06943	0.0197273	2.70747	0.107794	3.01576	0.305677	3.09905	0.0977643	8.07148	0.0089935	7.26082	0.378416	7.55745	0.0312491	7.58727	0.0116739
AT5G49560	Putative methyltransferase family protein(AT5G49560)	3.6125	0.342193	3.11858	0.199804	3.35156	0.160422	3.48172	0.338838	7.78283	0.318941	7.05484	0.149073	7.39162	0.076465	7.0668	0.0830151
AT5G49690	UDP-Glycosyltransferase superfamily protein(AT5G49690)	5.8995	0.286401	6.73676	0.120868	6.0964	0.268794	6.38203	0.182258	3.14306	0.111539	3.26361	0.180969	2.78649	0.0218072	3.19162	0.0916371
AT5G50760	SAUR-like auxin-responsive protein family(AT5G50760)	3.74197	0.468778	4.17585	0.365848	3.95892	0.123038	4.29103	0.330652	3.43189	0.258428	3.46328	0.183172	3.30529	0.244817	4.30301	0.181557
AT5G53450	OBP3-responsive protein 1(ORG1)	6.02014	0.161115	6.17935	0.0827622	6.09614	0.348929	6.06234	0.14281	6.10751	0.000201275	6.89535	0.075519	6.10568	0.103347	5.72935	0.164167
AT5G56140	RNA-binding KH domain-containing protein(AT5G56140)	8.30287	0.0745739	8.35589	0.302683	8.43333	0.208241	8.17494	0.0622815	6.86241	0.135378	7.56617	0.187216	6.24822	0.117302	6.25888	0.0870366
AT5G58140	phototropin 2(PHOT2)	3.62292	0.086812	3.61712	0.193328	3.69278	0.0996989	3.93617	0.211574	3.82653	0.10481	4.58032	0.178359	4.23525	0.180997	4.17139	0.0795941
AT5G58720	smr (Small MutS Related) domain-containing protein(AT5G58720)	6.49126	0.100102	6.78231	0.163275	6.34556	0.169651	6.58488	0.202631	4.72802	0.2057	5.49735	0.074189	4.59689	0.22699	4.60346	0.186451
AT5G61380	CCT motif -containing response regulator protein(TOC1)	5.84113	0.122047	5.94641	0.366799	5.44824	0.282754	5.53394	0.16001	6.27062	0.403143	7.05652	0.0350626	6.36808	0.0656638	6.48252	0.175502
AT5G62090	SEUSS-like 2(SLK2)	5.49324	0.0776065	6.22024	0.230848	5.76157	0.22947	5.78994	0.0956385	5.75725	0.417121	6.07141	0.139554	5.3541	0.0475155	5.23784	0.0790191
AT5G62900	basic-leucine zipper transcription factor K(AT5G62900)	6.77213	0.0245569	5.94621	0.116404	6.18847	0.274089	6.08881	0.270121	6.14065	0.170587	6.62333	0.375172	5.79861	0.373193	5.85305	0.152044
AT5G65300	hypothetical protein(AT5G65300)	5.16907	0.13625	5.03502	0.638303	5.17949	0.0486219	5.46667	0.246375	5.45652	0.0552728	4.674	0.107404	5.03822	0.278326	4.2878	0.158072
AT5G65650	sugar transporter, putative (DUF1195)(AT5G65650)	3.37488	0.0889997	3.05778	0.125053	3.37304	0.19685	3.40335	0.304757	6.08738	0.285862	5.08261	0.256685	6.47385	0.275426	6.82548	0.117041
AT5G65660	hydroxyproline-rich glycoprotein family protein(AT5G65660)	9.92124	0.355879	10.2203	0.294036	9.63686	0.366611	10.0568	0.182208	8.2909	0.162672	7.61932	0.0976939	8.91209	0.0167528	8.57713	0.179583
AT5G67290	FAD-dependent oxidoreductase family protein(AT5G67290)	6.22336	0.0818471	6.50294	0.114916	6.56994	0.194377	6.46502	0.129881	6.00711	0.0678053	6.01276	0.0804461	5.60376	0.0684267	6.15556	0.178708

### Sheet: Table S5
Supplemental Table 5. Primer lists
Primer pair	Primer sequence
	Forward	Reverse	Comments
L4	CCACAGGTTCCTAGTGAAGAAGAT	GTCAGGTAAAGGTAGTACTCTTGTGG	Detects the A form
S1	GAGTATCACTGGATGCTCTGG	CATGGAAAAATTCCTGTGGAT	Detects the B form
LS3	GGAGTATCACTGGATGCTCTG	CTTGCCCTGACTCACTTGATAAG	Detects both the A and B from
SALK_012554	ACAACTTCGAGCCTTGGGAT	TGAACCGTGGGGATACTTCT
SALK_127838C	CAAATTCTCCCCGACCGACA	ATCCCAAGGCTCGAAGTTGT
DOG1	CGATCTCACGGTGATGAAGA	TTCGAGCTACATCGGTGAGC
ABI3	TACCTACCATGGACCGAGCT	GAGGTTACCCACGTCGCTTT
ABI4	CCGCTTCTTCTCCTTCCAC	GAGGGAGGAGAGGTCTTAGGG	Li et al, 2014
ABI5	AAGCCCGGTGTCTTCAGATG	TCTCCACTGGACCATCCACT
At2G28390	AACTCTATGCAGCATTTGATCCACT	TGATTGCATATCTTTATCGCCATC	Reference gene
At4G12590	GAGATGAAAATGCCATTGATGAC	GCACCCAGACTCTTTGATG	Reference gene
cDNA primers
primer number	Sequence Name	Sequence	size in cDNA	position	remark
S1	Col-cDNA-short-F	GAGTATCACTGGATGCTCTGG	259	3rd exon	detect A form Col mRNA
	Col-cDNA-short-R	CATGGAAAAATTCCTGTGGAT		intro before 4th exon
L1	Col-cDNA-long-F	AGGAGGAAGAACGGAATGGCTT	406	2nd exon	from Li et al., 2014 Fig S1,
	Col-cDNA-long-R	GGACTCTGTTTGAAGCCTTGGTAC	386	4th exon	detects A and B forms of Col mRNA
L2	qRT-PCR2-F	GGTTGGGAAACTATGGTTGATTT	189	3rd exon	detects A and B forms of Col mRNA
	qRT-PCR2-R	GATCAGTGTATTACCGGATACCGCC	169	4th exon
L4	L4-F	CCACAGGTTCCTAGTGAAGAAGAT	153	3-4 exon	over exon
	L4-R	GTCAGGTAAAGGTAGTACTCTTGTGG		4th exon
L5	L5-F = L3-F	CCACAGGTTCCTAGTGAAGAAGAT	193	3-4 exon	over exon
	L5-R	GTAGTTTCTGTAGCAACGATTGCAT		4th exon
LS1	qRT-PCR1-F	GGAAAGCCACAGGAAAAGAGC	175	2nd exon
	qRT-PCR1-R	CTAAGTCGGCAAATAACCAGAGC		3rd exon
LS3	LS3-F	GGAGTATCACTGGATGCTCTG	196	2-3 exon	over exon
	LS3-R = LS2-R	CTTGCCCTGACTCACTTGATAAG		3rd exon
